# neoANT-HILL: an integrated tool for identification of potential neoantigens

**DOI:** 10.1101/603670

**Authors:** Ana Carolina M F Coelho, André L Fonseca, Danilo L Martins, Lucas M da Cunha, Paulo B R Lins, Sandro J de Souza

**Affiliations:** Bioinformatics Multidisciplinary Enviroment (BioME), Institute Metropolis Digital, Federal University of Rio Grande do Norte, UFRN, Brazil; PhD Program in Bioinformatics, UFRN, Natal, Brazil; Brain Institute, Federal University of Rio Grande do Norte, UFRN, Brazil

**Keywords:** neoantigens, cancer, immunogenomic analysis

## Abstract

Cancer neoantigens have attracted great interest in immunotherapy due to their ability to elicit antitumoral immune responses. These antigens are formed due to somatic mutations in the cancer genome that result in alterations of the original protein. Although current technological advances in neoantigen identification, it remains a challenging and a large number of false-positive continue to exist. In the current work, we present neoANT-HILL, an automatized user-friendly tool that integrates several immunogenomic analysis to improve neoantigens detection from NGS data. The program input can be a file with somatic mutations called and/or RNA-seq data. Our tool was applied on somatic mutations of melanoma dataset from TCGA and found that neoANT-HILL was able to predicted potential neoantigens. The software is available on github at https://github.com/neoanthill/neoANT-HILL.
