## Supplementary Table 1 for "neoANT-HILL: an integrated tool for identification of potential neoantigens"

### Sheet: Planilha1
Sample	Total called variants in RNA-seq	Concordant calls#	Precision*
ERR188022	3953	2944	0.745
ERR188024	4552	3019	0.663
ERR188026	3435	2188	0.636
ERR188030	4414	3372	0.763
ERR188042	6615	4602	0.695
ERR188044	7372	5156	0.7
ERR188048	3975	2951	0.742
ERR188054	6207	3525	0.567
ERR188060	3471	2578	0.742
ERR188062	3627	2722	0.75
ERR188064	4910	3720	0.757
ERR188068	3827	3050	0.8
ERR188072	5181	4215	0.813
ERR188074	6266	4858	0.775
ERR188076	5336	3121	0.584
# Concordant calls = number of variants from RNA-seq that were found in the genotype
*Precision = TP/ TP + FP , TP = True Positive, FP = False Positive
